# Population genetic structure and connectivity of *Glossina palpalis gambiensis* and *G. morsitans submorsitans* in Southwestern Senegal

**DOI:** 10.64898/2026.09.24.753986

**Authors:** Mame Thierno Bakhoum, Assane Gueye Fall, Adeline Ségard, Momar Talla Seck, Abdou Samath Thiall, Geoffrey Gimonneau, Sophie Ravel, Thierry de Meeûs

**Author notes:** Supervised equally (Sophie Ravel, Thierry de Meeûs).

## Abstract

In sub-Saharan Africa, human and animal health is threatened by African trypanosomoses. These diseases are caused by trypanosomes that are transmitted primarily by tsetse flies. Vector control remains one of the most effective strategies for reducing disease transmission, but requires a minimum level of knowledge of the population biology, ecology and dispersal patterns of the targeted vectors. In this respect, population genetic approaches using appropriate polymorphic genetic markers can provide valuable tools to inform and optimize control strategies. Senegal is currently engaged in a national tsetse control programme and has been identified as a study country within a European Union-funded research initiative, COMBAT (controlling and progressively minimizing the burden of animal trypanosomosis). Baseline entomological studies are currently underway in the Sine Saloum (Southern Senegal). This preliminary study aimed to characterize the population genetic structure and connectivity of tsetse fly species present in Southern Senegal, *Glossina palpalis gambiensis* and *G. morsitans submorsitans*, in order to assess their population sizes (geographically and demographically), population densities and dispersal capacities. The two species exhibited markedly contrasting population structures. The first, *G. p. gambiensis*, displayed an isolation by distance with rather dense subpopulations exchanging immigrants at short distances (1.6 km/generation) and continuously from Sine-Saloum to Casamance, in line with the apparent continuity of the mangrove network found along this coast. In contrast, *G. m. submorsitans* presented a relatively dense population over a 75 km wide area, fragmented into sparsely distributed, very dense and interconnected pockets. These findings indicate that *G. p. gambiensis* likely constitutes a large metapopulation comprising 3266 effective individuals on average (and up to 7765), whereas *G. m. submorsitans* appeared as a single and large population, scattered in small pockets that could be readily replenished by immigrants from distant areas in case of control. These results suggest that elimination is not a realistic option for any of these two populations. Alternatively, localized integrated pest management is likely to be the most effective approach for controlling the negative effects of these biting flies on domestic animals, by reducing trypanosome transmission. However, further entomological investigations and the use of more informative genetic markers are needed to obtain a more precise understanding of the epidemiological processes involved.
