## Supplementary File S1 for "Population genetic structure and connectivity of *Glossina palpalis gambiensis* and *G. morsitans submorsitans* in Southwestern Senegal"

### Sheet: Legends
Area	The geographic area where the trap was deployed (see text for more details)
n_traps/Area	number of traps deployed in each area
Site	As defined in the text
n_traps/site	number of traps deployed in each site
ID_Trap	Label of each trap deployed
Day	Day of visit and collection of captured flies
Month	month of visit and collection of captured flies
Year	year of visit and collection of captured flies
Latitude	in decimal degrees
Longitude	in decimal degrees
Trap type	Trap types are described in the references given in the text
Gpg	Glossina palpalis gambiensis
Gms	Glossina moersitans submorsitans
Gpg/site	Average number of Gpg captured per site
Gms/site	Average number of Gms captured per site
Gpg/site/Trap	Average number of Gpg captured per site and trap (apparent density)
Gms/site/Trap	Average number of Gms captured per site and trap (apparent density)

### Sheet: CapturedTsetseSouthSenegal
Area	n_traps/Area	Site	n_traps/site	ID_Trap	Day	Month	Year	Latitude	Longitude	Trap type	Gpg	Gms	Gpg/site	Gms/site	Gpg/site/Trap	Gms/site/Trap
Diouloulou	19	Aïnoumane	10	BK_P1	24	2	2023	13.0691	-16.5769	Nzi	1	0	5	0	0.5	0
Diouloulou		Aïnoumane		BK_P2	24	2	2023	13.0684	-16.577	Biconical	1	0
Diouloulou		Aïnoumane		BK_P3	24	2	2023	13.0675	-16.5772	Vavoua	0	0
Diouloulou		Aïnoumane		BK_P4	24	2	2023	13.0702	-16.5772	Biconical	3	0
Diouloulou		Aïnoumane		BK_P5	24	2	2023	13.0717	-16.5782	Vavoua	0	0
Diouloulou		Aïnoumane		KT_P1	24	2	2023	13.0206	-16.5709	Biconical	0	0
Diouloulou		Aïnoumane		KT_P2	24	2	2023	13.0209	-16.5717	Vavoua	0	0
Diouloulou		Aïnoumane		KT_P3	24	2	2023	13.02	-16.5723	Nzi	0	0
Diouloulou		Aïnoumane		KT_P4	24	2	2023	13.0196	-16.5732	Vavoua	0	0
Diouloulou		Aïnoumane		KT_P5	24	2	2023	13.0193	-16.5737	Biconical	0	0
Diouloulou		Sileti	10	ST_P1	23	2	2023	13.1655	-16.5772	Biconical	0	0	23	0	2.3	0
Diouloulou		Sileti		ST_P10	23	2	2023	13.1645	-16.5738	Vavoua	3	0
Diouloulou		Sileti		ST_P2	23	2	2023	13.1655	-16.5776	Vavoua	0	0
Diouloulou		Sileti		ST_P3	23	2	2023	13.1658	-16.5778	Biconical	3	0
Diouloulou		Sileti		ST_P4	23	2	2023	13.1663	-16.5785	Vavoua	3	0
Diouloulou		Sileti		ST_P5	23	2	2023	13.1665	-16.5779	Nzi	4	0
Diouloulou		Sileti		ST_P6	23	2	2023	13.1641	-16.5761	Nzi	0	0
Diouloulou		Sileti		ST_P7	23	2	2023	13.1646	-16.5756	Biconical	0	0
Diouloulou		Sileti		ST_P8	23	2	2023	13.1646	-16.5748	Vavoua	10	0
Diouloulou		Sileti		ST_P9	23	2	2023	13.1651	-16.5743	Biconical	0	0
Falifa	25	Keur Nala	17	KNL_P1	14	1	2023	13.6556	-15.7778	Biconical	0	0	0	0	0	0
Falifa		Keur Nala		KNL_P2	14	1	2023	13.6575	-15.7776	Nzi	0	0
Falifa		Keur Nala		KNL_P3	14	1	2023	13.6601	-15.7774	Vavoua	0	0
Falifa		Keur Nala		KNL_P4	14	1	2023	13.663	-15.7781	Vavoua	0	0
Falifa		Keur Nala		KNL_P5	14	1	2023	13.6626	-15.7768	Biconical	0	0
Falifa		Keur Nala		KSD_P1	14	1	2023	13.6746	-15.7746	Vavoua	0	0
Falifa		Keur Nala		KSD_P2	14	1	2023	13.6773	-15.7759	Nzi	0	0
Falifa		Keur Nala		KSD_P3	14	1	2023	13.6795	-15.7757	Biconical	0	0
Falifa		Keur Nala		KSD_P4	14	1	2023	13.6809	-15.7773	Vavoua	0	0
Falifa		Keur Nala		KSD_P5	14	1	2023	13.6666	-15.7693	Biconical	0	0
Falifa		Keur Nala		KSD_P6	14	1	2023	13.6791	-15.7747	Biconical	0	0
Falifa		Keur Nala		STK_P1	14	1	2023	13.6648	-15.7696	Biconical	0	0
Falifa		Keur Nala		STK_P2	14	1	2023	13.6677	-15.7703	Vavoua	0	0
Falifa		Keur Nala		STK_P3	14	1	2023	13.6608	-15.7697	Nzi	0	0
Falifa		Keur Nala		STK_P4	14	1	2023	13.6582	-15.7697	Vavoua	0	0
Falifa		Keur Nala		STK_P5	14	1	2023	13.6791	-15.7747	Vavoua	0	0
Falifa		Keur Nala		STK_P6	14	1	2023	13.6543	-15.7677	Biconical	0	0
Falifa		Keur Tamba	8	KTM_P1	14	1	2023	13.5931	-15.7714	Nzi	0	7	0	7	0	0.875
Falifa		Keur Tamba		KTM_P2	14	1	2023	13.5949	-15.7714	Biconical	0	0
Falifa		Keur Tamba		KTM_P3	14	1	2023	13.5969	-15.7711	Biconical	0	0
Falifa		Keur Tamba		KTM_P4	14	1	2023	13.599	-15.7708	Vavoua	0	0
Falifa		Keur Tamba		KTM_P5	14	1	2023	13.6027	-15.7693	Vavoua	0	0
Falifa		Keur Tamba		KTM_P6	14	1	2023	13.5923	-15.7716	Nzi	0	0
Falifa		Keur Tamba		KTM_P7	14	1	2023	13.5919	-15.7719	Biconical	0	0
Falifa		Keur Tamba		KTM_P8	14	1	2023	13.5921	-15.7724	Biconical	0	0
Ndiamacouta	25	Ndiamacouta	25	BC_P1	20	2	2023	13.2415	-15.7679	Vavoua	0	0	0	0	0	0
Ndiamacouta		Ndiamacouta		BC_P10	20	2	2023	13.2403	-15.7681	Vavoua	0	0
Ndiamacouta		Ndiamacouta		BC_P2	20	2	2023	13.2414	-15.767	Biconical	0	0
Ndiamacouta		Ndiamacouta		BC_P3	20	2	2023	13.2402	-15.7659	Vavoua	0	0
Ndiamacouta		Ndiamacouta		BC_P4	20	2	2023	13.2413	-15.7645	Nzi	0	0
Ndiamacouta		Ndiamacouta		BC_P5	20	2	2023	13.2418	-15.7634	Biconical	0	0
Ndiamacouta		Ndiamacouta		BC_P6	20	2	2023	13.2435	-15.7712	Biconical	0	0
Ndiamacouta		Ndiamacouta		BC_P7	20	2	2023	13.2421	-15.771	Vavoua	0	0
Ndiamacouta		Ndiamacouta		BC_P8	20	2	2023	13.2415	-15.772	Nzi	0	0
Ndiamacouta		Ndiamacouta		BC_P9	20	2	2023	13.2415	-15.7699	Biconical	0	0
Ndiamacouta		Ndiamacouta		MS_P1	20	2	2023	13.2419	-15.7287	Biconical	0	0
Ndiamacouta		Ndiamacouta		MS_P2	20	2	2023	13.2414	-15.7278	Vavoua	0	0
Ndiamacouta		Ndiamacouta		MS_P3	20	2	2023	13.2421	-15.7271	Nzi	0	0
Ndiamacouta		Ndiamacouta		MS_P4	20	2	2023	13.2424	-15.7255	Biconical	0	0
Ndiamacouta		Ndiamacouta		MS_P5	20	2	2023	13.2426	-15.7239	Vavoua	0	0
Ndiamacouta		Ndiamacouta		GK-1_P1	20	2	2023	13.2443	-15.6978	Biconical	0	0
Ndiamacouta		Ndiamacouta		GK-1_P2	20	2	2023	13.2439	-15.6964	Nzi	0	0
Ndiamacouta		Ndiamacouta		GK-1_P3	20	2	2023	13.2436	-15.6952	Vavoua	0	0
Ndiamacouta		Ndiamacouta		GK-1_P4	20	2	2023	13.2433	-15.6942	Biconical	0	0
Ndiamacouta		Ndiamacouta		GK-1_P5	20	2	2023	13.2427	-15.692	Vavoua	0	0
Ndiamacouta		Ndiamacouta		GK-2_P1	20	2	2023	13.2495	-15.7005	Nzi	0	0
Ndiamacouta		Ndiamacouta		GK-2_P2	20	2	2023	13.2485	-15.7005	Biconical	0	0
Ndiamacouta		Ndiamacouta		GK-2_P3	20	2	2023	13.2476	-15.7011	Vavoua	0	0
Ndiamacouta		Ndiamacouta		GK-2_P4	20	2	2023	13.2466	-15.7024	Biconical	0	0
Ndiamacouta		Ndiamacouta		GK-2_P5	20	2	2023	13.2454	-15.7007	Vavoua	0	0
North Sine-Saloum	29	Bakolé	19	DCW_P1	26	1	2023	13.8066	-16.7067	Nzi	0	0	62	0	3.26316	0
North Sine-Saloum		Bakolé		DCW_P2	26	1	2023	13.8052	-16.7043	Vavoua	4	0
North Sine-Saloum		Bakolé		DCW_P3	26	1	2023	13.8055	-16.7041	Biconical	2	0
North Sine-Saloum		Bakolé		DCW_P4	26	1	2023	13.8016	-16.7031	Biconical	0	0
North Sine-Saloum		Bakolé		DCW_P5	26	1	2023	13.8015	-16.7032	Biconical	28	0
North Sine-Saloum		Bakolé		DCW_P6	26	1	2023	13.7972	-16.7017	Vavoua	1	0
North Sine-Saloum		Bakolé		DCW_P7	26	1	2023	13.7964	-16.702	Biconical	2	0
North Sine-Saloum		Bakolé		DCW_P8	26	1	2023	13.795	-16.7012	Biconical	6	0
North Sine-Saloum		Bakolé		DCW_P9	26	1	2023	13.7939	-16.701	Biconical	0	0
North Sine-Saloum		Bakolé		DCW_P10	26	1	2023	13.794	-16.701	Biconical	0	0
North Sine-Saloum		Bakolé		DCW_P11	26	1	2023	13.7929	-16.7004	Biconical	0	0
North Sine-Saloum		Bakolé		DCW_P12	26	1	2023	13.7928	-16.6996	Vavoua	0	0
North Sine-Saloum		Bakolé		DCW_P13	26	1	2023	13.7936	-16.7008	Biconical	0	0
North Sine-Saloum		Bakolé		MBM_P1	26	1	2023	13.8166	-16.7181	Nzi	0	0
North Sine-Saloum		Bakolé		MBM_P2	26	1	2023	13.816	-16.7164	Biconical	0	0
North Sine-Saloum		Bakolé		MBM_P3	26	1	2023	13.8144	-16.7144	Vavoua	0	0
North Sine-Saloum		Bakolé		MBM_P4	26	1	2023	13.8144	-16.7144	Vavoua	1	0
North Sine-Saloum		Bakolé		MBM_P5	26	1	2023	13.8105	-16.7103	Biconical	18	0
North Sine-Saloum		Bakolé		MBM_P6	26	1	2023	13.8107	-16.71	Biconical	0	0
North Sine-Saloum		Falia	10	MND_P1	27	1	2023	13.9246	-16.673	Vavoua	1	0	12	0	1.2	0
North Sine-Saloum		Falia		MND_P2	27	1	2023	13.9261	-16.6736	Biconical	0	0
North Sine-Saloum		Falia		MND_P3	27	1	2023	13.9282	-16.6703	Nzi	0	0
North Sine-Saloum		Falia		MND_P4	27	1	2023	13.9325	-16.6726	Biconical	0	0
North Sine-Saloum		Falia		MND_P5	27	1	2023	13.9332	-16.6698	Vavoua	0	0
North Sine-Saloum		Falia		SW_P1	27	1	2023	13.9118	-16.671	Biconical	3	0
North Sine-Saloum		Falia		SW_P2	27	1	2023	13.9128	-16.6709	Vavoua	1	0
North Sine-Saloum		Falia		SW_P3	27	1	2023	13.9147	-16.6713	Vavoua	4	0
North Sine-Saloum		Falia		SW_P4	27	1	2023	13.9174	-16.6724	Biconical	3	0
North Sine-Saloum		Falia		SW_P5	27	1	2023	13.9216	-16.6717	Nzi	0	0
South Sine-Saloum	19	Missirah	19	FB_P1	25	12	2022	13.6372	-16.4749	Biconical	0	109	57	1615	3	85
South Sine-Saloum		Missirah		FB_P2	25	12	2022	13.6455	-16.4798	Biconical	1	75
South Sine-Saloum		Missirah		FB_P3	25	12	2022	13.6447	-16.4808	Vavoua	0	81
South Sine-Saloum		Missirah		FB_P4	25	12	2022	13.6457	-16.4784	Nzi	0	288
South Sine-Saloum		Missirah		FB_P5	25	12	2022	13.6463	-16.4775	Biconical	1	59
South Sine-Saloum		Missirah		MB_P1	25	12	2022	13.6738	-16.501	Biconical	9	1
South Sine-Saloum		Missirah		MB_P2	25	12	2022	13.6723	-16.5002	Biconical	7	0
South Sine-Saloum		Missirah		MB_P3	25	12	2022	13.6703	-16.5	Vavoua	15	2
South Sine-Saloum		Missirah		MB_P4	25	12	2022	13.668	-16.5004	Nzi	2	4
South Sine-Saloum		Missirah		PB_P1	25	12	2022	13.6572	-16.4885	Nzi	0	74
South Sine-Saloum		Missirah		PB_P2	25	12	2022	13.6563	-16.4879	Biconical	7	83
South Sine-Saloum		Missirah		PB_P3	25	12	2022	13.6559	-16.4888	Biconical	2	55
South Sine-Saloum		Missirah		PB_P4	25	12	2022	13.6548	-16.4878	Vavoua	3	63
South Sine-Saloum		Missirah		PB_P5	25	12	2022	13.6551	-16.4904	Vavoua	10	11
South Sine-Saloum		Missirah		RF_P1	25	12	2022	13.6495	-16.4394	Biconical	0	160
South Sine-Saloum		Missirah		RF_P2	25	12	2022	13.6569	-16.4494	Vavoua	0	198
South Sine-Saloum		Missirah		RF_P3	25	12	2022	13.658	-16.4492	Nzi	0	214
South Sine-Saloum		Missirah		RF_P4	25	12	2022	13.647	-16.4537	Vavoua	0	133
South Sine-Saloum		Missirah		RF_P5	25	12	2022	13.6285	-16.4623	Vavoua	0	5
Koutango	20	Koutango	20	FST_P1	18	1	2023	13.6462	-16.0801	Nzi	0	12	0	64	0	3.2
Koutango		Koutango		FST_P10	18	1	2023	13.6486	-16.0761	Vavoua	0	3
Koutango		Koutango		FST_P2	18	1	2023	13.6457	-16.0812	Biconical	0	6
Koutango		Koutango		FST_P3	18	1	2023	13.6451	-16.0831	Vavoua	0	1
Koutango		Koutango		FST_P4	18	1	2023	13.644	-16.0847	Biconical	0	15
Koutango		Koutango		FST_P5	18	1	2023	13.6426	-16.0861	Vavoua	0	3
Koutango		Koutango		FST_P6	18	1	2023	13.647	-16.0791	Biconical	0	9
Koutango		Koutango		FST_P7	18	1	2023	13.6485	-16.0784	Nzi	0	4
Koutango		Koutango		FST_P8	18	1	2023	13.6512	-16.0778	Vavoua	0	0
Koutango		Koutango		FST_P9	18	1	2023	13.6495	-16.0754	Biconical	0	9
Koutango		Koutango		RS_P1	18	1	2023	13.6206	-16.0976	Nzi	0	0
Koutango		Koutango		RS_P10	18	1	2023	13.6103	-16.0871	Biconical	0	0
Koutango		Koutango		RS_P2	18	1	2023	13.6212	-16.0973	Biconical	0	0
Koutango		Koutango		RS_P3	18	1	2023	13.6178	-16.0951	Vavoua	0	0
Koutango		Koutango		RS_P4	18	1	2023	13.6159	-16.0948	Biconical	0	1
Koutango		Koutango		RS_P5	18	1	2023	13.6141	-16.0929	Vavoua	0	0
Koutango		Koutango		RS_P6	18	1	2023	13.6115	-16.0903	Vavoua	0	0
Koutango		Koutango		RS_P7	18	1	2023	13.6133	-16.0907	Nzi	0	0
Koutango		Koutango		RS_P8	18	1	2023	13.6126	-16.0893	Biconical	0	0
Koutango		Koutango		RS_P9	18	1	2023	13.6108	-16.0886	Vavoua	0	1
