## Supplementary File S3 for "Population genetic structure and connectivity of *Glossina palpalis gambiensis* and *G. morsitans submorsitans* in Southwestern Senegal"

### Sheet: Legends
Name	Name of the individual fly
Day	Day number of capture
Month	Month number of capture
Year	Year number of capture
Region	Region (administrative item)
Department	Department (administrative item)
Longitude and Latitude	GPS coordinates of each trap in decimal degrees
Area	As defined in the text
TrapType	The kind of device used (see text)
Trap	Trap identification
Sex	Gender of the tsetse
Columns M to X	Genotypes of six autosomal loci, each allele of each locus are in separate columns (two columns/locus)

### Sheet: AllData
Name	Day	Month	Year	Region	Department	Longitude	Latitude	Area	Trap type	Trap	Sex	Gmm20291	Gmm20291	GmmK06	GmmK06	Gmm26134	Gmm26134	GmsCAG29B	GmsCAG29B	GmmH09	GmmH09	GmmA06	GmmA06
Gms001	27	12	2022	Fatick	Foundiougne	-16.4808	13.6447	Missirah	Vavoua	FB_P3	M	0	0	156	156	144	144	161	161	161	161	179	179
Gms002	27	12	2022	Fatick	Foundiougne	-16.4808	13.6447	Missirah	Vavoua	FB_P3	M	196	196	156	160	144	144	170	176	161	161	179	179
Gms003	27	12	2022	Fatick	Foundiougne	-16.4808	13.6447	Missirah	Vavoua	FB_P3	M	166	166	156	180	144	144	173	185	181	181	179	179
Gms004	27	12	2022	Fatick	Foundiougne	-16.4808	13.6447	Missirah	Vavoua	FB_P3	M	282	282	156	156	144	144	167	167	161	161	179	179
Gms005	27	12	2022	Fatick	Foundiougne	-16.4808	13.6447	Missirah	Vavoua	FB_P3	M	294	294	156	164	144	144	176	191	161	161	179	179
Gms006	27	12	2022	Fatick	Foundiougne	-16.4808	13.6447	Missirah	Vavoua	FB_P3	M	244	244	156	156	144	144	176	182	161	161	0	0
Gms007	27	12	2022	Fatick	Foundiougne	-16.4808	13.6447	Missirah	Vavoua	FB_P3	M	212	212	156	156	148	148	176	176	159	159	173	181
Gms008	27	12	2022	Fatick	Foundiougne	-16.4808	13.6447	Missirah	Vavoua	FB_P3	M	294	294	156	168	144	144	-999	-999	161	161	179	179
Gms009	27	12	2022	Fatick	Foundiougne	-16.4808	13.6447	Missirah	Vavoua	FB_P3	M	286	286	156	156	144	144	191	191	161	161	179	179
Gms010	27	12	2022	Fatick	Foundiougne	-16.4808	13.6447	Missirah	Vavoua	FB_P3	M	304	304	156	160	144	144	188	209	161	161	179	179
Gms011	27	12	2022	Fatick	Foundiougne	-16.4808	13.6447	Missirah	Vavoua	FB_P3	F	194	248	156	156	140	144	176	185	159	159	179	181
Gms012	27	12	2022	Fatick	Foundiougne	-16.4808	13.6447	Missirah	Vavoua	FB_P3	F	270	276	156	156	144	144	170	176	161	161	173	179
Gms013	27	12	2022	Fatick	Foundiougne	-16.4808	13.6447	Missirah	Vavoua	FB_P3	F	196	304	156	168	144	144	176	179	-999	-999	179	179
Gms014	27	12	2022	Fatick	Foundiougne	-16.4808	13.6447	Missirah	Vavoua	FB_P3	F	250	284	156	156	142	144	167	176	161	161	181	181
Gms015	27	12	2022	Fatick	Foundiougne	-16.4808	13.6447	Missirah	Vavoua	FB_P3	F	256	256	156	156	144	144	179	179	161	161	179	181
Gms016	27	12	2022	Fatick	Foundiougne	-16.4808	13.6447	Missirah	Vavoua	FB_P3	F	296	296	156	156	144	148	191	191	161	161	179	203
Gms017	27	12	2022	Fatick	Foundiougne	-16.4808	13.6447	Missirah	Vavoua	FB_P3	F	242	304	156	156	144	144	-999	-999	181	181	173	179
Gms018	27	12	2022	Fatick	Foundiougne	-16.4808	13.6447	Missirah	Vavoua	FB_P3	F	0	0	156	156	144	144	167	182	-999	-999	179	181
Gms019	27	12	2022	Fatick	Foundiougne	-16.4808	13.6447	Missirah	Vavoua	FB_P3	F	252	294	156	160	144	148	-999	-999	161	161	181	181
Gms020	27	12	2022	Fatick	Foundiougne	-16.4808	13.6447	Missirah	Vavoua	FB_P3	F	228	284	160	164	144	144	-999	-999	161	161	179	187
Gms021	27	12	2022	Fatick	Foundiougne	-16.4775	13.6463	Missirah	Biconical	FB_P5	M	0	0	140	156	144	144	182	188	161	161	179	187
Gms022	27	12	2022	Fatick	Foundiougne	-16.4775	13.6463	Missirah	Biconical	FB_P5	M	248	248	156	156	144	144	182	197	161	161	179	179
Gms023	27	12	2022	Fatick	Foundiougne	-16.4775	13.6463	Missirah	Biconical	FB_P5	M	166	166	156	164	142	142	179	179	161	161	179	187
Gms024	27	12	2022	Fatick	Foundiougne	-16.4775	13.6463	Missirah	Biconical	FB_P5	M	290	290	156	156	148	148	170	185	161	161	179	187
Gms025	27	12	2022	Fatick	Foundiougne	-16.4775	13.6463	Missirah	Biconical	FB_P5	M	268	268	156	156	144	144	0	0	159	161	0	0
Gms026	27	12	2022	Fatick	Foundiougne	-16.4775	13.6463	Missirah	Biconical	FB_P5	M	278	278	156	156	144	144	176	182	145	145	177	179
Gms027	27	12	2022	Fatick	Foundiougne	-16.4775	13.6463	Missirah	Biconical	FB_P5	M	246	246	156	156	144	144	182	200	161	161	179	203
Gms028	27	12	2022	Fatick	Foundiougne	-16.4775	13.6463	Missirah	Biconical	FB_P5	M	-999	-999	136	156	144	144	176	185	157	161	179	181
Gms029	27	12	2022	Fatick	Foundiougne	-16.4775	13.6463	Missirah	Biconical	FB_P5	M	196	196	152	156	142	142	176	176	161	161	173	181
Gms030	27	12	2022	Fatick	Foundiougne	-16.4775	13.6463	Missirah	Biconical	FB_P5	M	196	196	156	164	148	148	167	203	161	161	179	179
Gms031	27	12	2022	Fatick	Foundiougne	-16.4775	13.6463	Missirah	Biconical	FB_P5	F	244	252	156	164	144	148	-999	-999	161	161	179	181
Gms032	27	12	2022	Fatick	Foundiougne	-16.4775	13.6463	Missirah	Biconical	FB_P5	F	246	246	152	156	144	146	182	182	161	161	179	179
Gms033	27	12	2022	Fatick	Foundiougne	-16.4775	13.6463	Missirah	Biconical	FB_P5	F	244	250	156	156	140	142	176	182	161	161	179	179
Gms034	27	12	2022	Fatick	Foundiougne	-16.4775	13.6463	Missirah	Biconical	FB_P5	F	340	340	156	156	140	144	161	248	161	161	179	181
Gms035	27	12	2022	Fatick	Foundiougne	-16.4775	13.6463	Missirah	Biconical	FB_P5	F	242	296	156	168	142	144	-999	-999	159	161	177	181
Gms036	27	12	2022	Fatick	Foundiougne	-16.4775	13.6463	Missirah	Biconical	FB_P5	F	0	0	116	116	144	144	0	0	159	161	177	183
Gms037	27	12	2022	Fatick	Foundiougne	-16.4775	13.6463	Missirah	Biconical	FB_P5	F	250	310	156	164	144	144	176	176	161	161	181	181
Gms038	27	12	2022	Fatick	Foundiougne	-16.4775	13.6463	Missirah	Biconical	FB_P5	F	268	308	156	160	144	144	176	176	161	161	181	203
Gms039	27	12	2022	Fatick	Foundiougne	-16.4775	13.6463	Missirah	Biconical	FB_P5	F	302	348	160	160	146	148	182	188	0	0	179	203
Gms040	27	12	2022	Fatick	Foundiougne	-16.4775	13.6463	Missirah	Biconical	FB_P5	F	320	320	156	156	144	144	194	194	161	161	181	187
Gms091	25	12	2022	Fatick	Foundiougne	-16.4885	13.6572	Missirah	NZI	PB_P1	M	244	244	156	172	138	138	179	179	-999	-999	179	179
Gms092	25	12	2022	Fatick	Foundiougne	-16.4885	13.6572	Missirah	NZI	PB_P1	M	0	0	156	160	-999	-999	0	0	0	0	-999	-999
Gms093	25	12	2022	Fatick	Foundiougne	-16.4885	13.6572	Missirah	NZI	PB_P1	M	204	204	156	156	148	148	173	179	159	161	179	179
Gms094	25	12	2022	Fatick	Foundiougne	-16.4885	13.6572	Missirah	NZI	PB_P1	M	218	218	156	168	146	146	170	185	159	159	181	181
Gms095	25	12	2022	Fatick	Foundiougne	-16.4885	13.6572	Missirah	NZI	PB_P1	F	280	322	156	156	142	148	182	182	161	161	179	181
Gms096	25	12	2022	Fatick	Foundiougne	-16.4885	13.6572	Missirah	NZI	PB_P1	F	252	298	152	156	140	144	0	0	159	161	179	179
Gms097	25	12	2022	Fatick	Foundiougne	-16.4885	13.6572	Missirah	NZI	PB_P1	F	254	286	164	168	144	144	185	185	159	161	177	179
Gms098	25	12	2022	Fatick	Foundiougne	-16.4885	13.6572	Missirah	NZI	PB_P1	F	238	258	156	156	142	144	0	0	161	161	179	181
Gms099	25	12	2022	Fatick	Foundiougne	-16.4885	13.6572	Missirah	NZI	PB_P1	F	234	256	156	156	142	144	179	179	161	161	179	179
Gms100	25	12	2022	Fatick	Foundiougne	-16.4885	13.6572	Missirah	NZI	PB_P1	F	276	276	156	164	148	176	-999	-999	161	161	181	181
Gms101	25	12	2022	Fatick	Foundiougne	-16.4885	13.6572	Missirah	NZI	PB_P1	F	228	274	156	156	144	146	176	236	161	161	181	181
Gms102	25	12	2022	Fatick	Foundiougne	-16.4885	13.6572	Missirah	NZI	PB_P1	F	194	250	156	156	144	144	-999	-999	161	161	173	173
Gms103	25	12	2022	Fatick	Foundiougne	-16.4885	13.6572	Missirah	NZI	PB_P1	F	-999	-999	156	164	144	144	176	176	0	0	179	179
Gms104	25	12	2022	Fatick	Foundiougne	-16.4885	13.6572	Missirah	NZI	PB_P1	F	244	290	148	156	144	144	176	179	-999	-999	181	181
Gms105	25	12	2022	Fatick	Foundiougne	-16.4885	13.6572	Missirah	NZI	PB_P1	F	278	302	156	156	140	146	-999	-999	161	161	181	203
Gms106	25	12	2022	Fatick	Foundiougne	-16.4885	13.6572	Missirah	NZI	PB_P1	F	300	300	156	156	144	148	170	179	0	0	181	183
Gms107	25	12	2022	Fatick	Foundiougne	-16.4885	13.6572	Missirah	NZI	PB_P1	F	264	264	156	164	142	144	185	191	161	161	181	181
Gms108	25	12	2022	Fatick	Foundiougne	-16.4885	13.6572	Missirah	NZI	PB_P1	F	-999	-999	156	156	148	148	-999	-999	161	161	-999	-999
Gms109	25	12	2022	Fatick	Foundiougne	-16.4885	13.6572	Missirah	NZI	PB_P1	F	236	236	156	156	144	144	185	191	159	161	181	209
Gms110	25	12	2022	Fatick	Foundiougne	-16.4885	13.6572	Missirah	NZI	PB_P1	F	218	226	156	156	144	148	176	191	161	161	179	187
Gms111	25	12	2022	Fatick	Foundiougne	-16.4878	13.6548	Missirah	Vavoua	PB_P4	M	0	0	156	160	144	144	185	188	161	161	179	181
Gms112	25	12	2022	Fatick	Foundiougne	-16.4878	13.6548	Missirah	Vavoua	PB_P4	M	224	224	156	156	144	144	182	188	-999	-999	181	181
Gms113	25	12	2022	Fatick	Foundiougne	-16.4878	13.6548	Missirah	Vavoua	PB_P4	M	256	256	0	0	144	144	-999	-999	161	161	179	179
Gms114	25	12	2022	Fatick	Foundiougne	-16.4878	13.6548	Missirah	Vavoua	PB_P4	M	0	0	156	156	138	138	161	176	161	161	179	181
Gms115	25	12	2022	Fatick	Foundiougne	-16.4878	13.6548	Missirah	Vavoua	PB_P4	M	192	192	140	156	148	148	179	194	161	161	173	179
Gms116	25	12	2022	Fatick	Foundiougne	-16.4878	13.6548	Missirah	Vavoua	PB_P4	M	300	300	156	156	146	146	179	203	-999	-999	179	179
Gms117	25	12	2022	Fatick	Foundiougne	-16.4878	13.6548	Missirah	Vavoua	PB_P4	M	304	304	156	156	144	144	167	185	0	0	179	181
Gms118	25	12	2022	Fatick	Foundiougne	-16.4878	13.6548	Missirah	Vavoua	PB_P4	M	258	258	156	168	148	148	176	176	161	161	179	183
Gms119	25	12	2022	Fatick	Foundiougne	-16.4878	13.6548	Missirah	Vavoua	PB_P4	M	274	274	156	156	148	148	176	203	159	161	179	179
Gms120	25	12	2022	Fatick	Foundiougne	-16.4878	13.6548	Missirah	Vavoua	PB_P4	M	-999	-999	156	156	148	148	-999	-999	-999	-999	179	179
Gms121	25	12	2022	Fatick	Foundiougne	-16.4878	13.6548	Missirah	Vavoua	PB_P4	F	292	292	136	156	144	148	173	182	161	161	179	187
Gms122	25	12	2022	Fatick	Foundiougne	-16.4878	13.6548	Missirah	Vavoua	PB_P4	F	306	306	156	156	144	146	176	191	161	161	179	187
Gms123	25	12	2022	Fatick	Foundiougne	-16.4878	13.6548	Missirah	Vavoua	PB_P4	F	214	288	156	156	142	144	170	182	161	161	179	187
Gms124	25	12	2022	Fatick	Foundiougne	-16.4878	13.6548	Missirah	Vavoua	PB_P4	F	280	280	156	164	144	144	182	206	161	161	179	181
Gms125	25	12	2022	Fatick	Foundiougne	-16.4878	13.6548	Missirah	Vavoua	PB_P4	F	282	282	156	156	142	144	185	185	145	145	181	187
Gms126	25	12	2022	Fatick	Foundiougne	-16.4878	13.6548	Missirah	Vavoua	PB_P4	F	240	240	156	156	144	146	0	0	0	0	177	181
Gms127	25	12	2022	Fatick	Foundiougne	-16.4878	13.6548	Missirah	Vavoua	PB_P4	F	290	290	156	156	144	144	161	176	159	161	181	181
Gms128	25	12	2022	Fatick	Foundiougne	-16.4878	13.6548	Missirah	Vavoua	PB_P4	F	216	246	156	156	144	144	185	185	0	0	179	181
Gms129	25	12	2022	Fatick	Foundiougne	-16.4878	13.6548	Missirah	Vavoua	PB_P4	F	246	246	156	156	148	148	176	182	161	161	179	181
Gms130	25	12	2022	Fatick	Foundiougne	-16.4878	13.6548	Missirah	Vavoua	PB_P4	F	246	246	152	156	144	148	176	185	161	161	173	179
Gms131	25	12	2022	Fatick	Foundiougne	-16.4394	13.6495	Missirah	Biconical	RF_P1	M	0	0	156	156	144	144	-999	-999	161	161	179	179
Gms132	25	12	2022	Fatick	Foundiougne	-16.4394	13.6495	Missirah	Biconical	RF_P1	M	248	248	156	156	148	148	-999	-999	161	161	181	181
Gms133	25	12	2022	Fatick	Foundiougne	-16.4394	13.6495	Missirah	Biconical	RF_P1	M	236	236	156	156	144	144	161	176	0	0	173	179
Gms134	25	12	2022	Fatick	Foundiougne	-16.4394	13.6495	Missirah	Biconical	RF_P1	M	268	268	148	156	144	144	176	200	161	161	179	203
Gms135	25	12	2022	Fatick	Foundiougne	-16.4394	13.6495	Missirah	Biconical	RF_P1	M	242	242	156	156	144	144	182	233	161	161	179	209
Gms136	25	12	2022	Fatick	Foundiougne	-16.4394	13.6495	Missirah	Biconical	RF_P1	M	286	286	160	180	140	140	176	185	161	161	179	181
Gms137	25	12	2022	Fatick	Foundiougne	-16.4394	13.6495	Missirah	Biconical	RF_P1	M	264	264	156	156	148	148	182	185	161	161	179	181
Gms138	25	12	2022	Fatick	Foundiougne	-16.4394	13.6495	Missirah	Biconical	RF_P1	M	0	0	152	156	142	142	-999	-999	159	161	181	181
Gms139	25	12	2022	Fatick	Foundiougne	-16.4394	13.6495	Missirah	Biconical	RF_P1	M	248	248	156	172	144	144	161	176	145	161	181	181
Gms140	25	12	2022	Fatick	Foundiougne	-16.4394	13.6495	Missirah	Biconical	RF_P1	M	288	288	156	160	142	142	182	182	161	161	173	179
Gms141	25	12	2022	Fatick	Foundiougne	-16.4394	13.6495	Missirah	Biconical	RF_P1	F	254	284	0	0	144	144	191	212	161	161	179	181
Gms142	25	12	2022	Fatick	Foundiougne	-16.4394	13.6495	Missirah	Biconical	RF_P1	F	256	300	156	156	146	148	-999	-999	145	145	173	181
Gms143	25	12	2022	Fatick	Foundiougne	-16.4394	13.6495	Missirah	Biconical	RF_P1	F	274	274	156	156	144	144	161	182	145	145	-999	-999
Gms144	25	12	2022	Fatick	Foundiougne	-16.4394	13.6495	Missirah	Biconical	RF_P1	F	-999	-999	156	156	142	144	0	0	161	161	179	181
Gms145	25	12	2022	Fatick	Foundiougne	-16.4394	13.6495	Missirah	Biconical	RF_P1	F	276	294	156	156	144	144	182	185	159	161	179	181
Gms146	25	12	2022	Fatick	Foundiougne	-16.4394	13.6495	Missirah	Biconical	RF_P1	F	0	0	156	168	144	148	0	0	161	161	-999	-999
Gms147	25	12	2022	Fatick	Foundiougne	-16.4394	13.6495	Missirah	Biconical	RF_P1	F	246	314	156	156	144	144	176	182	159	161	179	181
Gms148	25	12	2022	Fatick	Foundiougne	-16.4394	13.6495	Missirah	Biconical	RF_P1	F	254	266	156	168	144	146	194	251	161	161	-999	-999
Gms149	25	12	2022	Fatick	Foundiougne	-16.4394	13.6495	Missirah	Biconical	RF_P1	F	238	248	156	156	142	144	-999	-999	159	159	173	179
Gms150	25	12	2022	Fatick	Foundiougne	-16.4394	13.6495	Missirah	Biconical	RF_P1	F	246	298	152	156	142	144	173	212	161	161	181	181
Gms151	26	12	2022	Fatick	Foundiougne	-16.4494	13.6569	Missirah	Vavoua	RF_P2	M	-999	-999	156	164	148	148	-999	-999	161	161	173	179
Gms152	26	12	2022	Fatick	Foundiougne	-16.4494	13.6569	Missirah	Vavoua	RF_P2	M	0	0	156	156	148	148	176	182	0	0	0	0
Gms153	26	12	2022	Fatick	Foundiougne	-16.4494	13.6569	Missirah	Vavoua	RF_P2	M	0	0	156	156	144	144	-999	-999	161	161	179	187
Gms154	26	12	2022	Fatick	Foundiougne	-16.4494	13.6569	Missirah	Vavoua	RF_P2	M	236	236	156	156	-999	-999	0	0	161	161	0	0
Gms155	26	12	2022	Fatick	Foundiougne	-16.4494	13.6569	Missirah	Vavoua	RF_P2	M	0	0	156	156	142	144	0	0	161	161	0	0
Gms156	26	12	2022	Fatick	Foundiougne	-16.4494	13.6569	Missirah	Vavoua	RF_P2	M	248	248	160	160	148	148	191	191	161	161	179	181
Gms157	26	12	2022	Fatick	Foundiougne	-16.4494	13.6569	Missirah	Vavoua	RF_P2	M	284	284	152	156	142	142	164	176	161	161	181	181
Gms158	26	12	2022	Fatick	Foundiougne	-16.4494	13.6569	Missirah	Vavoua	RF_P2	M	270	270	156	156	148	148	182	182	161	161	179	179
Gms159	26	12	2022	Fatick	Foundiougne	-16.4494	13.6569	Missirah	Vavoua	RF_P2	M	196	196	156	156	-999	-999	0	0	161	161	-999	-999
Gms160	26	12	2022	Fatick	Foundiougne	-16.4494	13.6569	Missirah	Vavoua	RF_P2	M	290	290	152	156	144	144	161	176	0	0	179	179
Gms161	26	12	2022	Fatick	Foundiougne	-16.4494	13.6569	Missirah	Vavoua	RF_P2	F	0	0	160	164	142	144	-999	-999	161	161	179	179
Gms162	26	12	2022	Fatick	Foundiougne	-16.4494	13.6569	Missirah	Vavoua	RF_P2	F	0	0	156	156	-999	-999	0	0	161	161	179	179
Gms163	26	12	2022	Fatick	Foundiougne	-16.4494	13.6569	Missirah	Vavoua	RF_P2	F	0	0	156	156	-999	-999	0	0	161	161	0	0
Gms164	26	12	2022	Fatick	Foundiougne	-16.4494	13.6569	Missirah	Vavoua	RF_P2	F	0	0	156	156	144	148	0	0	161	161	179	181
Gms165	26	12	2022	Fatick	Foundiougne	-16.4494	13.6569	Missirah	Vavoua	RF_P2	F	-999	-999	156	156	144	146	0	0	145	161	-999	-999
Gms166	26	12	2022	Fatick	Foundiougne	-16.4494	13.6569	Missirah	Vavoua	RF_P2	F	0	0	156	156	142	144	-999	-999	159	161	179	181
Gms167	26	12	2022	Fatick	Foundiougne	-16.4494	13.6569	Missirah	Vavoua	RF_P2	F	0	0	156	156	144	144	0	0	161	161	0	0
Gms168	26	12	2022	Fatick	Foundiougne	-16.4494	13.6569	Missirah	Vavoua	RF_P2	F	0	0	148	156	0	0	0	0	0	0	173	179
Gms169	26	12	2022	Fatick	Foundiougne	-16.4494	13.6569	Missirah	Vavoua	RF_P2	F	-999	-999	156	156	144	144	0	0	161	161	179	179
Gms170	26	12	2022	Fatick	Foundiougne	-16.4494	13.6569	Missirah	Vavoua	RF_P2	F	-999	-999	152	156	142	146	0	0	161	161	179	179
Gms171	25	12	2022	Fatick	Foundiougne	-16.4537	13.647	Missirah	Vavoua	RF_P4	M	238	238	156	156	148	148	182	182	161	161	179	179
Gms172	25	12	2022	Fatick	Foundiougne	-16.4537	13.647	Missirah	Vavoua	RF_P4	M	250	250	156	156	144	144	176	191	161	161	173	179
Gms173	25	12	2022	Fatick	Foundiougne	-16.4537	13.647	Missirah	Vavoua	RF_P4	M	230	230	156	156	140	140	182	182	161	161	179	181
Gms174	25	12	2022	Fatick	Foundiougne	-16.4537	13.647	Missirah	Vavoua	RF_P4	M	244	244	156	156	144	144	-999	-999	159	161	179	179
Gms175	25	12	2022	Fatick	Foundiougne	-16.4537	13.647	Missirah	Vavoua	RF_P4	M	262	262	156	168	148	148	182	182	181	181	173	179
Gms176	25	12	2022	Fatick	Foundiougne	-16.4537	13.647	Missirah	Vavoua	RF_P4	M	-999	-999	156	156	142	142	176	179	161	161	173	179
Gms177	25	12	2022	Fatick	Foundiougne	-16.4537	13.647	Missirah	Vavoua	RF_P4	M	278	278	156	156	144	144	182	185	161	161	173	179
Gms178	25	12	2022	Fatick	Foundiougne	-16.4537	13.647	Missirah	Vavoua	RF_P4	M	294	294	160	160	142	142	176	176	159	161	179	179
Gms179	25	12	2022	Fatick	Foundiougne	-16.4537	13.647	Missirah	Vavoua	RF_P4	M	242	242	156	156	144	144	179	185	161	161	177	181
Gms180	25	12	2022	Fatick	Foundiougne	-16.4537	13.647	Missirah	Vavoua	RF_P4	M	270	270	156	156	144	144	185	191	161	161	181	181
Gms181	25	12	2022	Fatick	Foundiougne	-16.4537	13.647	Missirah	Vavoua	RF_P4	F	254	254	156	156	140	148	-999	-999	159	159	179	203
Gms182	25	12	2022	Fatick	Foundiougne	-16.4537	13.647	Missirah	Vavoua	RF_P4	F	236	270	148	156	144	148	179	197	161	161	177	187
Gms183	25	12	2022	Fatick	Foundiougne	-16.4537	13.647	Missirah	Vavoua	RF_P4	F	194	224	156	156	144	148	-999	-999	161	161	181	181
Gms184	25	12	2022	Fatick	Foundiougne	-16.4537	13.647	Missirah	Vavoua	RF_P4	F	260	260	156	156	144	148	161	176	161	161	177	179
Gms185	25	12	2022	Fatick	Foundiougne	-16.4537	13.647	Missirah	Vavoua	RF_P4	F	268	268	156	164	142	148	182	218	161	161	179	179
Gms186	25	12	2022	Fatick	Foundiougne	-16.4537	13.647	Missirah	Vavoua	RF_P4	F	246	298	168	188	142	148	182	185	161	161	179	179
Gms187	25	12	2022	Fatick	Foundiougne	-16.4537	13.647	Missirah	Vavoua	RF_P4	F	166	166	156	156	144	144	159	185	161	161	177	179
Gms188	25	12	2022	Fatick	Foundiougne	-16.4537	13.647	Missirah	Vavoua	RF_P4	F	-999	-999	156	156	144	144	182	185	161	161	179	179
Gms189	25	12	2022	Fatick	Foundiougne	-16.4537	13.647	Missirah	Vavoua	RF_P4	F	-999	-999	156	164	-999	-999	0	0	0	0	179	181
Gms190	25	12	2022	Fatick	Foundiougne	-16.4537	13.647	Missirah	Vavoua	RF_P4	F	282	282	156	164	142	148	0	0	161	161	177	179
Gms084	14	1	2023	Kaolack	Nioro du Rip	-15.7714	13.5931	Keur Tamba	NZI	KTM_P1	M	318	320	156	156	144	144	176	182	161	161	179	179
Gms085	14	1	2023	Kaolack	Nioro du Rip	-15.7714	13.5931	Keur Tamba	NZI	KTM_P1	M	0	0	156	156	144	144	182	191	161	161	179	181
Gms086	14	1	2023	Kaolack	Nioro du Rip	-15.7714	13.5931	Keur Tamba	NZI	KTM_P1	M	246	246	156	160	144	144	179	242	145	145	179	179
Gms087	14	1	2023	Kaolack	Nioro du Rip	-15.7714	13.5931	Keur Tamba	NZI	KTM_P1	M	208	256	156	156	144	148	167	203	161	161	181	187
Gms088	14	1	2023	Kaolack	Nioro du Rip	-15.7714	13.5931	Keur Tamba	NZI	KTM_P1	M	166	166	152	156	144	144	179	185	161	161	181	181
Gms089	14	1	2023	Kaolack	Nioro du Rip	-15.7714	13.5931	Keur Tamba	NZI	KTM_P1	F	200	316	152	160	144	144	176	179	161	161	173	203
Gms090	14	1	2023	Kaolack	Nioro du Rip	-15.7714	13.5931	Keur Tamba	NZI	KTM_P1	F	166	236	156	160	144	144	188	209	181	181	181	183
Gms041	18	1	2023	Kaolack	Nioro du Rip	-16.0801	13.6462	Koutanga	NZI	FST_P1	M	246	246	156	156	144	144	-999	-999	161	161	173	181
Gms042	18	1	2023	Kaolack	Nioro du Rip	-16.0801	13.6462	Koutango	NZI	FST_P1	M	298	298	156	156	144	144	161	176	161	161	179	181
Gms043	18	1	2023	Kaolack	Nioro du Rip	-16.0801	13.6462	Koutango	NZI	FST_P1	M	250	250	156	156	144	144	176	182	159	161	0	0
Gms044	18	1	2023	Kaolack	Nioro du Rip	-16.0801	13.6462	Koutango	NZI	FST_P1	M	260	260	156	156	148	148	170	176	0	0	179	181
Gms045	18	1	2023	Kaolack	Nioro du Rip	-16.0801	13.6462	Koutango	NZI	FST_P1	M	248	248	156	160	148	148	176	224	161	161	173	179
Gms046	18	1	2023	Kaolack	Nioro du Rip	-16.0801	13.6462	Koutango	NZI	FST_P1	M	286	286	156	156	144	144	176	182	161	161	179	179
Gms047	18	1	2023	Kaolack	Nioro du Rip	-16.0801	13.6462	Koutango	NZI	FST_P1	M	218	218	156	156	144	144	179	203	161	161	179	181
Gms048	18	1	2023	Kaolack	Nioro du Rip	-16.0801	13.6462	Koutango	NZI	FST_P1	M	218	218	156	160	0	0	0	0	0	0	179	181
Gms049	18	1	2023	Kaolack	Nioro du Rip	-16.0801	13.6462	Koutango	NZI	FST_P1	F	-999	-999	156	156	144	144	0	0	161	161	173	173
Gms050	18	1	2023	Kaolack	Nioro du Rip	-16.0801	13.6462	Koutango	NZI	FST_P1	F	300	300	156	164	140	148	185	191	161	161	179	179
Gms051	18	1	2023	Kaolack	Nioro du Rip	-16.0801	13.6462	Koutango	NZI	FST_P1	F	210	260	156	156	144	144	167	194	161	161	177	179
Gms052	18	1	2023	Kaolack	Nioro du Rip	-16.0847	13.644	Koutango	Biconical	FST_P4	M	276	276	156	164	142	142	176	179	161	161	179	181
Gms053	18	1	2023	Kaolack	Nioro du Rip	-16.0847	13.644	Koutango	Biconical	FST_P4	M	218	218	164	172	144	144	170	185	161	161	179	187
Gms054	18	1	2023	Kaolack	Nioro du Rip	-16.0847	13.644	Koutango	Biconical	FST_P4	M	238	238	156	156	148	148	176	176	161	161	173	181
Gms055	18	1	2023	Kaolack	Nioro du Rip	-16.0847	13.644	Koutango	Biconical	FST_P4	M	236	236	156	156	144	144	176	176	161	161	173	179
Gms056	18	1	2023	Kaolack	Nioro du Rip	-16.0847	13.644	Koutango	Biconical	FST_P4	M	328	330	156	156	144	144	182	221	161	161	179	179
Gms057	18	1	2023	Kaolack	Nioro du Rip	-16.0847	13.644	Koutango	Biconical	FST_P4	M	250	250	156	164	144	144	167	176	161	161	177	179
Gms058	18	1	2023	Kaolack	Nioro du Rip	-16.0847	13.644	Koutango	Biconical	FST_P4	M	248	248	-999	-999	144	144	170	176	161	161	179	179
Gms059	18	1	2023	Kaolack	Nioro du Rip	-16.0847	13.644	Koutango	Biconical	FST_P4	M	288	288	156	156	142	142	179	179	159	161	179	179
Gms060	18	1	2023	Kaolack	Nioro du Rip	-16.0847	13.644	Koutango	Biconical	FST_P4	F	256	330	152	156	144	144	161	185	161	161	181	181
Gms061	18	1	2023	Kaolack	Nioro du Rip	-16.0847	13.644	Koutango	Biconical	FST_P4	F	258	312	156	156	142	148	-999	-999	161	161	181	181
Gms062	18	1	2023	Kaolack	Nioro du Rip	-16.0847	13.644	Koutango	Biconical	FST_P4	F	0	0	156	156	144	148	176	182	161	161	173	177
Gms063	18	1	2023	Kaolack	Nioro du Rip	-16.0847	13.644	Koutango	Biconical	FST_P4	F	246	280	156	156	144	144	176	218	161	161	179	251
Gms064	18	1	2023	Kaolack	Nioro du Rip	-16.0847	13.644	Koutango	Biconical	FST_P4	F	244	270	156	172	144	146	161	176	161	161	179	179
Gms065	18	1	2023	Kaolack	Nioro du Rip	-16.0847	13.644	Koutango	Biconical	FST_P4	F	238	238	156	156	148	148	179	185	161	161	179	179
Gms066	18	1	2023	Kaolack	Nioro du Rip	-16.0791	13.647	Koutango	Biconical	FST_P6	M	250	250	156	164	144	144	176	185	145	161	179	181
Gms067	18	1	2023	Kaolack	Nioro du Rip	-16.0791	13.647	Koutango	Biconical	FST_P6	M	236	236	156	164	142	142	176	179	161	161	181	181
Gms068	18	1	2023	Kaolack	Nioro du Rip	-16.0791	13.647	Koutango	Biconical	FST_P6	M	266	266	156	160	140	140	167	167	161	161	181	187
Gms069	18	1	2023	Kaolack	Nioro du Rip	-16.0791	13.647	Koutango	Biconical	FST_P6	M	238	238	156	160	144	144	176	176	161	161	179	179
Gms070	18	1	2023	Kaolack	Nioro du Rip	-16.0791	13.647	Koutango	Biconical	FST_P6	M	196	196	156	164	144	144	179	191	161	173	173	179
Gms071	18	1	2023	Kaolack	Nioro du Rip	-16.0791	13.647	Koutango	Biconical	FST_P6	M	234	234	156	156	142	142	176	182	161	161	181	187
Gms072	18	1	2023	Kaolack	Nioro du Rip	-16.0791	13.647	Koutango	Biconical	FST_P6	M	304	304	140	156	148	148	176	176	161	161	179	179
Gms073	18	1	2023	Kaolack	Nioro du Rip	-16.0791	13.647	Koutango	Biconical	FST_P6	F	-999	-999	156	156	144	148	-999	-999	161	161	181	183
Gms074	18	1	2023	Kaolack	Nioro du Rip	-16.0791	13.647	Koutango	Biconical	FST_P6	F	-999	-999	156	156	142	144	176	179	-999	-999	179	179
Gms075	18	1	2023	Kaolack	Nioro du Rip	-16.0754	13.6495	Koutango	Biconical	FST_P9	M	0	0	120	120	0	0	0	0	0	0	179	185
Gms076	18	1	2023	Kaolack	Nioro du Rip	-16.0754	13.6495	Koutango	Biconical	FST_P9	M	266	266	156	156	146	146	176	191	161	161	173	179
Gms077	18	1	2023	Kaolack	Nioro du Rip	-16.0754	13.6495	Koutango	Biconical	FST_P9	M	250	250	156	156	144	144	182	191	161	161	179	179
Gms078	18	1	2023	Kaolack	Nioro du Rip	-16.0754	13.6495	Koutango	Biconical	FST_P9	M	266	266	156	156	144	144	173	176	161	161	179	181
Gms079	18	1	2023	Kaolack	Nioro du Rip	-16.0754	13.6495	Koutango	Biconical	FST_P9	M	252	252	156	156	0	0	176	182	161	161	179	181
Gms080	18	1	2023	Kaolack	Nioro du Rip	-16.0754	13.6495	Koutango	Biconical	FST_P9	M	248	248	156	156	144	144	161	191	161	161	179	179
Gms081	18	1	2023	Kaolack	Nioro du Rip	-16.0754	13.6495	Koutango	Biconical	FST_P9	M	208	208	156	156	146	146	176	185	159	161	179	181
Gms082	18	1	2023	Kaolack	Nioro du Rip	-16.0754	13.6495	Koutango	Biconical	FST_P9	M	328	330	156	156	148	148	167	203	161	161	179	181
Gms083	18	1	2023	Kaolack	Nioro du Rip	-16.0754	13.6495	Koutango	Biconical	FST_P9	M	290	290	156	160	148	148	179	185	161	161	177	179
